# A fast, general synteny detection engine

**DOI:** 10.1101/2021.06.03.446950

**Authors:** Joseph B. Ahrens, Kristen J. Wade, David D. Pollock

**Author notes:** Corresponding authors Joseph B. Ahrens, David D. Pollock.

## Abstract

The increasingly widespread availability of genomic data has created a growing need for fast, sensitive and scalable comparative analysis methods. A key aspect of comparative genomic analysis is the study of synteny, co-localized gene clusters shared among genomes due to descent from common ancestors. Synteny can provide unique insight into the origin, function, and evolution of genome architectures, but methods to identify syntenic patterns in genomic datasets are often inflexible and slow, and use diverse definitions of what counts as likely synteny. Moreover, the reliable identification of putatively syntenic regions (i.e., whether they are truly indicative of homology) with different lengths and signal to noise ratios can be difficult to quantify. Here, we present *Mology*, a fast, flexible, alignment-free, nonparametric method to detect regions of syntenic elements among genomes or other datasets. The core algorithm operates on consecutive, rank-ordered elements, which could be genes, operons, motifs, sequence fragments, or any other orderable element. It is agnostic to the physical distance between distinct elements and also to directionality and order within syntenic regions, although such considerations can be addressed *post hoc*. We describe the underlying statistical theory behind our analysis method, and employ a Monte Carlo approach to estimate the false positive rate and positive predictive values for putative syntenic regions. We also evaluate how varying amounts of noise affect recovery of true syntenic regions among *Saccharomycetaceae* yeast genomes with up to ~100 million years of divergence. We discuss different strategies for recursive application of our method on syntenic regions with sparser signal than considered here, as well as the general applicability of the core algorithm.
