## Supplementary_Tables for "A fast, general synteny detection engine": SuppTable1.xlsx

### Sheet: geneCounts_y7g
				Species	Stringency 1	Stringency 2	Stringency 3
				S. cerevisiae	5891	5851	5914
				S. paradoxus	5454	5451	5607
				S. kudriavzevii	5328	5331	5463
				K. africana	3848	3964	4831
				T. phaffii	3557	3701	4720
				Z. rouxii	3580	3729	4548
				K. lactis	3117	3266	4333
				Total	30775	31293	35416
Supplementary Table 1. Annotation match counts for Y7G at three stringencies

### Sheet: geneCounts_y3g
Supplementary Table 1. Annotation match counts for Y3G at three stringencies
Species	Stringency 1	Stringency 2	Stringency 3
S. cerevisiae	5890	5850	5914
Z. rouxii	3579	3728	4548
K. lactis	3117	3266	4333
Total	12586	12844	14795
