## Supplementary_Tables for "A fast, general synteny detection engine": SuppTable2.xlsx

### Sheet: CMR_lengths_y7g_stringency1
Supplementary Table 2. CMR length counts for Y7G and pseudoreplicates for each genome comparison at three stringencies
Pseudoreplicates (x100)					S. cerevisiae			S. paradoxus			S. kudriavzevii			K. africana			T. phaffii			Z. rouxii			K. lactis
CMR Length	Frequency	Per Y7G	Per Pairwise		CMR Length	Frequency		CMR Length	Frequency		CMR Length	Frequency		CMR Length	Frequency		CMR Length	Frequency		CMR Length	Frequency		CMR Length	Frequency
4	28656	286.56	10.2343		3	213		3	69		3	45		3	90		3	53		3	88		3	88
5	1353	13.53	0.483214		4	157		4	44		4	31		4	56		4	35		4	77		4	77
6	77	0.77	0.0275		5	62		5	18		5	10		5	40		5	38		5	48		5	48
7	7	0.07	0.0025		6	41		6	11		6	8		6	37		6	36		6	32		6	32
8	1	0.01	0.000357143		7	25		7	6		7	8		7	23		7	30		7	34		7	34
					8	15		8	4		8	3		8	22		8	18		8	30		8	30
Y7G pairwise comparisons		28			9	10		9	9		9	4		9	14		9	18		9	17		9	17
Stringency 1, d=10, n=3					10	4		10	4		21	1		10	16		10	15		10	19		10	19
					11	8		13	2		24	1		11	12		11	12		11	11		11	11
					13	24		15	2		32	1		12	13		12	16		12	7		12	7
					14	1		23	1		47	1		13	10		13	19		13	9		13	9
					15	1		37	1		75	1		14	3		14	11		14	8		14	8
					17	3		43	1		117	1		15	11		15	5		15	5		15	5
					82	1		59	1		166	1		16	3		16	9		16	3		16	3
					84	1		71	1		189	1		17	9		17	6		17	6		17	6
								72	1		210	1		18	11		18	6		18	1		18	1
								81	1		223	1		19	4		19	5		19	8		19	8
								84	1		245	1		20	4		20	3		20	2		20	2
								87	1		258	1		21	2		21	3		21	3		21	3
								95	1		269	1		22	3		22	2		22	2		22	2
								132	1		418	1		23	2		23	3		23	1		23	1
								175	1		609	1		24	6		24	3		26	1		26	1
								176	1		689	1		25	3		25	5		39	2		39	2
								202	1		787	1		26	1		26	1
								232	1		838	1		27	3		27	3
								404	1					28	1		31	1
								431	1					29	1		32	4
								462	1					30	2		33	4
								479	1					31	1		34	1
								621	1					32	3		35	2
								622	1					33	1		38	1
								764	1					34	2		41	1
														35	2		46	1
														36	1
														37	1
														43	1
														44	1
														48	1
														49	1
														58	1
														68	1

### Sheet: CMR_lengths_y7g_stringency2
Supplementary Table 2. CMR length counts for Y7G and pseudoreplicates for each genome comparison at three stringencies
Pseudoreplicates (x100)					S. cerevisiae			S. paradoxus			S. kudriavzevii			K. africana			T. phaffii			Z. rouxii			K. lactis
CMR Length	Frequency	Per Y7G	Per Pairwise		CMR Length	Frequency		CMR Length	Frequency		CMR Length	Frequency		CMR Length	Frequency		CMR Length	Frequency		CMR Length	Frequency		CMR Length	Frequency
4	7021	70.21	2.5075		4	135		4	66		4	57		4	82		4	92		4	58		4	87
5	919	9.19	0.328214		5	48		5	26		5	17		5	37		5	56		5	50		5	64
6	209	2.09	0.0746429		6	28		6	13		6	6		6	40		6	49		6	49		6	47
7	36	0.36	0.0128571		7	25		7	5		7	7		7	28		7	41		7	20		7	32
8	3	0.03	0.00107143		8	8		8	5		8	2		8	18		8	27		8	22		8	17
					9	3		9	4		9	1		9	20		9	28		9	17		9	19
					10	2		10	1		13	1		10	12		10	17		10	9		10	16
Y7G pairwise comparisons		28			11	1		13	3		17	1		11	13		11	12		11	21		11	19
					13	2		15	1		20	1		12	10		12	20		12	11		12	8
					14	1		17	1		24	1		13	9		13	12		13	16		13	8
					15	1		23	1		33	1		14	3		14	9		14	15		14	7
					17	2		29	1		46	1		15	6		15	12		15	8		15	9
					19	2		31	1		75	1		16	6		16	4		16	9		16	1
								37	1		81	1		17	6		17	7		17	8		17	7
								43	1		118	1		18	8		18	6		18	8		18	2
								55	1		125	1		19	7		19	6		19	6		19	3
	Stringency 2, d=10, n=4							71	1		167	1		20	5		20	3		20	4		20	5
								72	1		191	1		21	4		21	2		21	2		21	1
								74	1		199	1		22	2		22	4		22	2		22	5
								82	2		208	1		23	6		23	2		23	2		23	1
								86	1		227	1		24	3		24	1		24	4		24	1
								95	1		258	1		25	2		25	1		25	5		25	1
								110	1		270	1		26	3		26	2		26	2		30	1
								114	1		283	1		27	3		28	2		27	3		31	1
								125	1		359	1		28	1		30	1		29	1		39	1
								130	1		418	1		29	1		31	1		31	2
								147	1		423	1		30	1		32	1		32	2
								167	1		468	1		31	4		46	1		33	2
								175	1		606	1		32	1					34	1
								182	1		611	1		35	3					35	2
								200	1					37	1					38	1
								277	1					38	1					41	1
								322	1					39	1					42	1
								371	1					44	1					51	1
								396	1					48	1
								536	1					59	1
								614	1					67	1
								760	1					70	1

### Sheet: CMR_lengths_y7g_stringency3
Supplementary Table 2. CMR length counts for Y7G and pseudoreplicates for each genome comparison at three stringencies
Pseudoreplicates (x100)					S. cerevisiae			S. paradoxus			S. kudriavzevii			K. africana			T. phaffii			Z. rouxii			K. lactis
CMR Length	Frequency	Per Y7G	Per Pairwise		CMR Length	Frequency		CMR Length	Frequency		CMR Length	Frequency		CMR Length	Frequency		CMR Length	Frequency		CMR Length	Frequency		CMR Length	Frequency
6	27691	276.91	9.88964		6	88		6	55		6	36		6	56		6	108		6	92		6	76
7	7435	74.35	2.65536		7	48		7	20		7	16		7	25		7	65		7	46		7	52
8	2535	25.35	0.905357		8	29		8	6		8	8		8	28		8	36		8	46		8	37
9	942	9.42	0.336429		9	16		9	7		9	5		9	18		9	39		9	29		9	23
10	340	3.4	0.121429		10	3		10	9		10	3		10	19		10	32		10	16		10	14
11	117	1.17	0.0417857		11	2		11	4		22	1		11	13		11	14		11	20		11	25
12	41	0.41	0.0146429		12	4		12	2		23	1		12	12		12	13		12	13		12	17
13	16	0.16	0.00571429		13	3		17	1		27	1		13	10		13	14		13	15		13	8
14	3	0.03	0.00107143		14	1		27	1		47	1		14	8		14	9		14	15		14	8
15	1	0.01	0.000357143					28	1		77	1		15	4		15	8		15	14		15	7
16	4	0.04	0.00142857					44	1		99	1		16	5		16	10		16	10		16	2
17	1	0.01	0.000357143					57	1		102	1		17	7		17	7		17	10		18	3
								60	1		104	1		18	2		18	5		18	10		19	1
	Y7G pairwise comparisons		28					64	1		118	1		19	8		19	1		19	5		20	10
								72	1		136	1		20	4		20	2		20	2		21	1
								79	2		173	1		21	4		21	3		21	6		22	2
stringency 3, d=10,n=6								81	2		213	1		22	9		22	1		22	1		23	1
								86	2		254	1		23	2		23	1		23	3		24	1
								91	1		272	1		24	3		24	1		24	1		25	1
								141	1		370	1		25	5		25	3		25	5		27	2
								142	1		371	1		26	4		28	2		26	4		28	1
								146	1		421	1		27	3		29	1		27	3		33	1
								148	1		692	1		28	5		31	1		28	1		48	1
								155	1		705	1		29	3		36	1		29	3
								199	1		1056	1		30	1					30	2
								205	1					31	1					36	1
								207	1					33	1					38	1
								233	1					34	3					39	1
								315	1					36	4					41	1
								382	1					37	2					51	1
								387	1					39	2
								432	1					41	2
								441	1					49	1
								502	1					52	2
								551	1					59	1
														65	1
														67	1
