## Supplementary_Tables for "A fast, general synteny detection engine": SuppTable4.xlsx

### Sheet: evals_y3g_d15
Supplementary Table 4. Annotation match counts for Y3G three stringencies, dn-tuples and CMR pairs, n=2-15.
		number of matching genes in dn-tuple pair
	dn-tuple Pairs	2	3	4	5	6	7	8	9	10	11	12	13	14	15
Stringency 1	Y3G	14287	9940	7602	6063	4918	3977	3124	2337	1628	1026	578	309	141	56
	Pseudoreplicate	2932.28	122.59	2.59	0	0	0	0	0	0	0	0	0	0	0
		2	3	4	5	6	7	8	9	10	11	12	13	14	15
Stringency 2	Y3G	33319	16420	10550	7817	6118	4830	3739	2771	1922	1218	707	376	179	65
	Pseudoreplicate	18209.9	1773.22	114.36	4.95	0.09	0	0	0	0	0	0	0	0	0
		2	3	4	5	6	7	8	9	10	11	12	13	14	15
Stringency 3	Y3G	>100k	>100k	>100k	67791	30187	15971	9872	6369	3969	2325	1272	622	271	92
	Pseudoreplicate	>100k	>100k	>100k	25439.4	4739.81	667.31	80.98	7.33	0.81	0.05	0	0	0	0
		number of matching genes in CMR
	CMR Pairs
		2	3	4	5	6	7	8	9	10	11	12	13	14	15
Stringency 1	Y3G	2661	1482	1073	809	636	522	422	341	270	192	118	69	29	15
	Pseudoreplicate	2315.31	104.77	2.4	0	0	0	0	0	0	0	0	0	0	0
		2	3	4	5	6	7	8	9	10	11	12	13	14	15
Stringency 2	Y3G	7674	2743	1458	947	704	540	457	367	292	204	139	75	38	18
	Pseudoreplicate	8252.67	964.34	65.4	2.75	0.08	0	0	0	0	0	0	0	0	0
		2	3	4	5	6	7	8	9	10	11	12	13	14	15
Stringency 3	Y3G	>100k	>100k	>100k	8201	3292	1392	783	523	385	269	174	107	54	24
	Pseudoreplicate	>100k	>100k	>100k	5936.32	1311.26	206.42	26.54	2.79	0.29	0.02	0	0	0	0

### Sheet: evals_y3g_d10
		n minimum matching genes
	dn-tuple Pairs	2	3	4	5	6	7	8	9	10
Stringency 1	Y3G	13072	8963	6695	5128	3763	2488	1446	699	274
	Pseudoreplicate	1318.54	22.86	0.27	0	0	0	0	0	0
		2	3	4	5	6	7	8	9	10
Stringency 2	Y3G	24852	12044	8063	5969	4311	2849	1661	826	323
	Pseudoreplicate	8572.69	400.89	9.17	0.14	0	0	0	0	0
		2	3	4	5	6	7	8	9	10
Stringency 3	Y3G	>100k	>100k	44088	16994	8639	4879	2577	1151	434
	Pseudoreplicate	>100k	>100k	14026.9	1417.94	99.68	4.23	0.08	0	0
	CMR Pairs	2	3	4	5	6	7	8	9	10
Stringency 1	Y3G	2576	1420	1023	777	592	466	311	168	72
	Pseudoreplicate	1171.78	21.41	0.21	0	0	0	0	0	0
		2	3	4	5	6	7	8	9	10
Stringency 2	Y3G	6971	2242	1212	856	649	480	338	179	84
	Pseudoreplicate	5305.62	272.43	676	0.12	0	0	0	0	0
		2	3	4	5	6	7	8	9	10
Stringency 3	Y3G	>100k	>100k	8999	2663	1121	667	420	230	98
	Pseudoreplicate	>100k	>100k	10857.2	622.12	48.1	2.53	0.06	0	0

### Sheet: evals_y3g_d5
		n minimum matching genes
	dn-tuple Pairs	2	3	4	5
Stringency 1	Y3G	11849	7370	4213	1936
	Pseudoreplicate	337.42	0.94	0	0
	dn-tuple Pairs	2	3	4	5
Stringency 2	Y3G	17612	8372	4579	2090
	Pseudoreplicate	2215.86	20.15	0.04	0
	dn-tuple Pairs	2	3	4	5
Stringency 3	Y3G	>100k	27972	7911	2819
	Pseudoreplicate	>100k	7036.03	197.34	2.1
	CMR Pairs	2	3	4	5
Stringency 1	Y3G	2533	1470	1002	561
	Pseudoreplicate	324.18	0.94	0	0
		2	3	4	5
Stringency 2	Y3G	5474	1843	1102	600
	Pseudoreplicate	1798.7	16.94	0.04	0
		2	3	4	5
Stringency 3	Y3G	>100k	9326	1997	778
	Pseudoreplicate	>100k	4452.62	135.81	1.57
