## Supplementary_Tables for "A fast, general synteny detection engine": SuppTable6.xlsx

### Sheet: numberOfMatches_tomRegion
	Supplementary Table 6. Number of protein IDs assigned to same genomic position as given NP_ID
			Z. rouxii			K. lactis
	NP_id	Gene name	Stringency 1	Stringency 2	Stringency 3	Stringency 1	Stringency 2	Stringency 3
	NP_014283.3	DMA	2	2	3	2	2	6
	NP_014282.1	MLS	2	2	2	2	2	3
	NP_014281.1	DCP	1	1	1	2	1	5
	NP_014280.3	NCS	0	1	5	2	0	5
	NP_011984.1	COX	0	0	5	1	0	2
	NP_014278.3	TOM	2	2	3	2	2	4
	NP_014277.1	MRP	0	0	0	0	0	1
	NP_011986.1	ORC	0	1	4	0	0	0
	NP_011987.1	SET	1	1	2	2	1	4
	NP_014276.1	NMA	Elsewhere	Elsewhere	Elsewhere	1	1	1
	NP_011988.1	MSH	1	1	9	2	2	7
	NP_014275.3	NAF	1	1	4	1	2	6
