## Supplementary_Tables for "A fast, general synteny detection engine": SuppTable7.xlsx

### Sheet: description
Counts of S. cerevisiae-matching genes contained within continuous merged regions (CMRs), for every pairwise species comparison, stringency 1, d=10, n=2-10. For each n, column A describes the two species between which CMRs are identified, column B describes a single species of that pair at a time, and column C describes the number of S. cerevisiae-matching genes found within all CMRs identified i…
Supplementary Table 7. Pairwise species comparisons for n=2 to n=10.

### Sheet: n=2
d=10
Species Comparison	Species	Gene Counts
kaz_afr|kaz_afr	kaz_afr	726
kaz_afr|klu_lac	kaz_afr	3038
kaz_afr|klu_lac	klu_lac	3005
kaz_afr|sac_cer	kaz_afr	4435
kaz_afr|sac_cer	sac_cer	4448
kaz_afr|sac_kud	kaz_afr	4388
kaz_afr|sac_kud	sac_kud	4403
kaz_afr|sac_par	kaz_afr	4364
kaz_afr|sac_par	sac_par	4376
kaz_afr|tet_pha	kaz_afr	3710
kaz_afr|tet_pha	tet_pha	3662
kaz_afr|zyg_rou	kaz_afr	3556
kaz_afr|zyg_rou	zyg_rou	3527
klu_lac|klu_lac	klu_lac	99
klu_lac|sac_cer	klu_lac	3307
klu_lac|sac_cer	sac_cer	3333
klu_lac|sac_kud	klu_lac	3240
klu_lac|sac_kud	sac_kud	3279
klu_lac|sac_par	klu_lac	3248
klu_lac|sac_par	sac_par	3290
klu_lac|tet_pha	klu_lac	2976
klu_lac|tet_pha	tet_pha	2995
klu_lac|zyg_rou	klu_lac	2858
klu_lac|zyg_rou	zyg_rou	2872
sac_cer|sac_cer	sac_cer	6555
sac_cer|sac_kud	sac_cer	6289
sac_cer|sac_kud	sac_kud	6250
sac_cer|sac_par	sac_cer	6946
sac_cer|sac_par	sac_par	6904
sac_cer|tet_pha	sac_cer	4138
sac_cer|tet_pha	tet_pha	4107
sac_cer|zyg_rou	sac_cer	3954
sac_cer|zyg_rou	zyg_rou	3932
sac_kud|sac_kud	sac_kud	940
sac_kud|sac_par	sac_kud	5932
sac_kud|sac_par	sac_par	6026
sac_kud|tet_pha	sac_kud	4023
sac_kud|tet_pha	tet_pha	3993
sac_kud|zyg_rou	sac_kud	3920
sac_kud|zyg_rou	zyg_rou	3903
sac_par|sac_par	sac_par	1876
sac_par|tet_pha	sac_par	3987
sac_par|tet_pha	tet_pha	3954
sac_par|zyg_rou	sac_par	3892
sac_par|zyg_rou	zyg_rou	3867
tet_pha|tet_pha	tet_pha	614
tet_pha|zyg_rou	tet_pha	3294
tet_pha|zyg_rou	zyg_rou	3288
zyg_rou|zyg_rou	zyg_rou	139

### Sheet: n=3
d=10
Species Comparison	Species	Gene Counts
kaz_afr|kaz_afr	kaz_afr	307
kaz_afr|klu_lac	kaz_afr	2648
kaz_afr|klu_lac	klu_lac	2625
kaz_afr|sac_cer	kaz_afr	3997
kaz_afr|sac_cer	sac_cer	4008
kaz_afr|sac_kud	kaz_afr	3968
kaz_afr|sac_kud	sac_kud	3983
kaz_afr|sac_par	kaz_afr	3914
kaz_afr|sac_par	sac_par	3928
kaz_afr|tet_pha	kaz_afr	3429
kaz_afr|tet_pha	tet_pha	3389
kaz_afr|zyg_rou	kaz_afr	3308
kaz_afr|zyg_rou	zyg_rou	3282
klu_lac|klu_lac	klu_lac	6
klu_lac|sac_cer	klu_lac	2928
klu_lac|sac_cer	sac_cer	2939
klu_lac|sac_kud	klu_lac	2887
klu_lac|sac_kud	sac_kud	2905
klu_lac|sac_par	klu_lac	2878
klu_lac|sac_par	sac_par	2895
klu_lac|tet_pha	klu_lac	2597
klu_lac|tet_pha	tet_pha	2617
klu_lac|zyg_rou	klu_lac	2602
klu_lac|zyg_rou	zyg_rou	2615
sac_cer|sac_cer	sac_cer	2894
sac_cer|sac_kud	sac_cer	5712
sac_cer|sac_kud	sac_kud	5690
sac_cer|sac_par	sac_cer	6154
sac_cer|sac_par	sac_par	6142
sac_cer|tet_pha	sac_cer	3745
sac_cer|tet_pha	tet_pha	3721
sac_cer|zyg_rou	sac_cer	3701
sac_cer|zyg_rou	zyg_rou	3680
sac_kud|sac_kud	sac_kud	453
sac_kud|sac_par	sac_kud	5451
sac_kud|sac_par	sac_par	5487
sac_kud|tet_pha	sac_kud	3682
sac_kud|tet_pha	tet_pha	3658
sac_kud|zyg_rou	sac_kud	3686
sac_kud|zyg_rou	zyg_rou	3665
sac_par|sac_par	sac_par	1147
sac_par|tet_pha	sac_par	3642
sac_par|tet_pha	tet_pha	3614
sac_par|zyg_rou	sac_par	3619
sac_par|zyg_rou	zyg_rou	3597
tet_pha|tet_pha	tet_pha	276
tet_pha|zyg_rou	tet_pha	3055
tet_pha|zyg_rou	zyg_rou	3048
zyg_rou|zyg_rou	zyg_rou	24

### Sheet: n=4
d=10
Species Comparison	Species	Gene Counts
kaz_afr|kaz_afr	kaz_afr	120
kaz_afr|klu_lac	kaz_afr	2360
kaz_afr|klu_lac	klu_lac	2335
kaz_afr|sac_cer	kaz_afr	3504
kaz_afr|sac_cer	sac_cer	3518
kaz_afr|sac_kud	kaz_afr	3497
kaz_afr|sac_kud	sac_kud	3504
kaz_afr|sac_par	kaz_afr	3460
kaz_afr|sac_par	sac_par	3475
kaz_afr|tet_pha	kaz_afr	3115
kaz_afr|tet_pha	tet_pha	3080
kaz_afr|zyg_rou	kaz_afr	3070
kaz_afr|zyg_rou	zyg_rou	3049
klu_lac|sac_cer	klu_lac	2607
klu_lac|sac_cer	sac_cer	2618
klu_lac|sac_kud	klu_lac	2579
klu_lac|sac_kud	sac_kud	2596
klu_lac|sac_par	klu_lac	2548
klu_lac|sac_par	sac_par	2562
klu_lac|tet_pha	klu_lac	2240
klu_lac|tet_pha	tet_pha	2256
klu_lac|zyg_rou	klu_lac	2399
klu_lac|zyg_rou	zyg_rou	2411
sac_cer|sac_cer	sac_cer	1542
sac_cer|sac_kud	sac_cer	5469
sac_cer|sac_kud	sac_kud	5452
sac_cer|sac_par	sac_cer	5764
sac_cer|sac_par	sac_par	5759
sac_cer|tet_pha	sac_cer	3304
sac_cer|tet_pha	tet_pha	3285
sac_cer|zyg_rou	sac_cer	3474
sac_cer|zyg_rou	zyg_rou	3455
sac_kud|sac_kud	sac_kud	248
sac_kud|sac_par	sac_kud	5198
sac_kud|sac_par	sac_par	5217
sac_kud|tet_pha	sac_kud	3307
sac_kud|tet_pha	tet_pha	3288
sac_kud|zyg_rou	sac_kud	3473
sac_kud|zyg_rou	zyg_rou	3450
sac_par|sac_par	sac_par	737
sac_par|tet_pha	sac_par	3233
sac_par|tet_pha	tet_pha	3210
sac_par|zyg_rou	sac_par	3413
sac_par|zyg_rou	zyg_rou	3392
tet_pha|tet_pha	tet_pha	120
tet_pha|zyg_rou	tet_pha	2849
tet_pha|zyg_rou	zyg_rou	2844

### Sheet: n=5
d=10
Species Comparison	Species	Gene Counts
kaz_afr|kaz_afr	kaz_afr	14
kaz_afr|klu_lac	kaz_afr	2003
kaz_afr|klu_lac	klu_lac	1980
kaz_afr|sac_cer	kaz_afr	3191
kaz_afr|sac_cer	sac_cer	3205
kaz_afr|sac_kud	kaz_afr	3161
kaz_afr|sac_kud	sac_kud	3169
kaz_afr|sac_par	kaz_afr	3114
kaz_afr|sac_par	sac_par	3128
kaz_afr|tet_pha	kaz_afr	2616
kaz_afr|tet_pha	tet_pha	2590
kaz_afr|zyg_rou	kaz_afr	2714
kaz_afr|zyg_rou	zyg_rou	2692
klu_lac|sac_cer	klu_lac	2257
klu_lac|sac_cer	sac_cer	2266
klu_lac|sac_kud	klu_lac	2233
klu_lac|sac_kud	sac_kud	2243
klu_lac|sac_par	klu_lac	2212
klu_lac|sac_par	sac_par	2224
klu_lac|tet_pha	klu_lac	1806
klu_lac|tet_pha	tet_pha	1820
klu_lac|zyg_rou	klu_lac	2209
klu_lac|zyg_rou	zyg_rou	2221
sac_cer|sac_cer	sac_cer	493
sac_cer|sac_kud	sac_cer	5349
sac_cer|sac_kud	sac_kud	5325
sac_cer|sac_par	sac_cer	5679
sac_cer|sac_par	sac_par	5675
sac_cer|tet_pha	sac_cer	2667
sac_cer|tet_pha	tet_pha	2650
sac_cer|zyg_rou	sac_cer	3208
sac_cer|zyg_rou	zyg_rou	3195
sac_kud|sac_kud	sac_kud	127
sac_kud|sac_par	sac_kud	5108
sac_kud|sac_par	sac_par	5123
sac_kud|tet_pha	sac_kud	2692
sac_kud|tet_pha	tet_pha	2676
sac_kud|zyg_rou	sac_kud	3206
sac_kud|zyg_rou	zyg_rou	3192
sac_par|sac_par	sac_par	541
sac_par|tet_pha	sac_par	2618
sac_par|tet_pha	tet_pha	2599
sac_par|zyg_rou	sac_par	3147
sac_par|zyg_rou	zyg_rou	3129
tet_pha|tet_pha	tet_pha	48
tet_pha|zyg_rou	tet_pha	2547
tet_pha|zyg_rou	zyg_rou	2542

### Sheet: n=6
d=10
Species Comparison	Species	Gene Counts
kaz_afr|klu_lac	kaz_afr	1474
kaz_afr|klu_lac	klu_lac	1455
kaz_afr|sac_cer	kaz_afr	2825
kaz_afr|sac_cer	sac_cer	2837
kaz_afr|sac_kud	kaz_afr	2801
kaz_afr|sac_kud	sac_kud	2807
kaz_afr|sac_par	kaz_afr	2744
kaz_afr|sac_par	sac_par	2754
kaz_afr|tet_pha	kaz_afr	1872
kaz_afr|tet_pha	tet_pha	1853
kaz_afr|zyg_rou	kaz_afr	2251
kaz_afr|zyg_rou	zyg_rou	2233
klu_lac|sac_cer	klu_lac	1816
klu_lac|sac_cer	sac_cer	1823
klu_lac|sac_kud	klu_lac	1808
klu_lac|sac_kud	sac_kud	1816
klu_lac|sac_par	klu_lac	1782
klu_lac|sac_par	sac_par	1789
klu_lac|tet_pha	klu_lac	1431
klu_lac|tet_pha	tet_pha	1440
klu_lac|zyg_rou	klu_lac	1979
klu_lac|zyg_rou	zyg_rou	1992
sac_cer|sac_cer	sac_cer	238
sac_cer|sac_kud	sac_cer	5281
sac_cer|sac_kud	sac_kud	5257
sac_cer|sac_par	sac_cer	5584
sac_cer|sac_par	sac_par	5572
sac_cer|tet_pha	sac_cer	1894
sac_cer|tet_pha	tet_pha	1882
sac_cer|zyg_rou	sac_cer	2742
sac_cer|zyg_rou	zyg_rou	2730
sac_kud|sac_kud	sac_kud	40
sac_kud|sac_par	sac_kud	5152
sac_kud|sac_par	sac_par	5169
sac_kud|tet_pha	sac_kud	1882
sac_kud|tet_pha	tet_pha	1875
sac_kud|zyg_rou	sac_kud	2718
sac_kud|zyg_rou	zyg_rou	2710
sac_par|sac_par	sac_par	224
sac_par|tet_pha	sac_par	1876
sac_par|tet_pha	tet_pha	1864
sac_par|zyg_rou	sac_par	2684
sac_par|zyg_rou	zyg_rou	2672
tet_pha|tet_pha	tet_pha	16
tet_pha|zyg_rou	tet_pha	2123
tet_pha|zyg_rou	zyg_rou	2121

### Sheet: n=7
d=10
Species Comparison	Species	Gene Counts
kaz_afr|klu_lac	kaz_afr	1078
kaz_afr|klu_lac	klu_lac	1066
kaz_afr|sac_cer	kaz_afr	2366
kaz_afr|sac_cer	sac_cer	2373
kaz_afr|sac_kud	kaz_afr	2390
kaz_afr|sac_kud	sac_kud	2393
kaz_afr|sac_par	kaz_afr	2341
kaz_afr|sac_par	sac_par	2346
kaz_afr|tet_pha	kaz_afr	1079
kaz_afr|tet_pha	tet_pha	1070
kaz_afr|zyg_rou	kaz_afr	1522
kaz_afr|zyg_rou	zyg_rou	1515
klu_lac|sac_cer	klu_lac	1298
klu_lac|sac_cer	sac_cer	1303
klu_lac|sac_kud	klu_lac	1246
klu_lac|sac_kud	sac_kud	1250
klu_lac|sac_par	klu_lac	1242
klu_lac|sac_par	sac_par	1247
klu_lac|tet_pha	klu_lac	1051
klu_lac|tet_pha	tet_pha	1060
klu_lac|zyg_rou	klu_lac	1839
klu_lac|zyg_rou	zyg_rou	1849
sac_cer|sac_cer	sac_cer	99
sac_cer|sac_kud	sac_cer	5235
sac_cer|sac_kud	sac_kud	5208
sac_cer|sac_par	sac_cer	5498
sac_cer|sac_par	sac_par	5483
sac_cer|tet_pha	sac_cer	1039
sac_cer|tet_pha	tet_pha	1033
sac_cer|zyg_rou	sac_cer	2177
sac_cer|zyg_rou	zyg_rou	2168
sac_kud|sac_par	sac_kud	5112
sac_kud|sac_par	sac_par	5128
sac_kud|tet_pha	sac_kud	1035
sac_kud|tet_pha	tet_pha	1030
sac_kud|zyg_rou	sac_kud	2138
sac_kud|zyg_rou	zyg_rou	2132
sac_par|sac_par	sac_par	172
sac_par|tet_pha	sac_par	1014
sac_par|tet_pha	tet_pha	1008
sac_par|zyg_rou	sac_par	2128
sac_par|zyg_rou	zyg_rou	2121
tet_pha|tet_pha	tet_pha	16
tet_pha|zyg_rou	tet_pha	1509
tet_pha|zyg_rou	zyg_rou	1507

### Sheet: n=8
d=10
Species Comparison	Species	Gene Counts
kaz_afr|klu_lac	kaz_afr	590
kaz_afr|klu_lac	klu_lac	586
kaz_afr|sac_cer	kaz_afr	1793
kaz_afr|sac_cer	sac_cer	1799
kaz_afr|sac_kud	kaz_afr	1848
kaz_afr|sac_kud	sac_kud	1850
kaz_afr|sac_par	kaz_afr	1807
kaz_afr|sac_par	sac_par	1812
kaz_afr|tet_pha	kaz_afr	445
kaz_afr|tet_pha	tet_pha	442
kaz_afr|zyg_rou	kaz_afr	844
kaz_afr|zyg_rou	zyg_rou	839
klu_lac|sac_cer	klu_lac	694
klu_lac|sac_cer	sac_cer	695
klu_lac|sac_kud	klu_lac	704
klu_lac|sac_kud	sac_kud	705
klu_lac|sac_par	klu_lac	722
klu_lac|sac_par	sac_par	725
klu_lac|tet_pha	klu_lac	621
klu_lac|tet_pha	tet_pha	626
klu_lac|zyg_rou	klu_lac	1649
klu_lac|zyg_rou	zyg_rou	1656
sac_cer|sac_cer	sac_cer	32
sac_cer|sac_kud	sac_cer	5222
sac_cer|sac_kud	sac_kud	5195
sac_cer|sac_par	sac_cer	5441
sac_cer|sac_par	sac_par	5418
sac_cer|tet_pha	sac_cer	369
sac_cer|tet_pha	tet_pha	366
sac_cer|zyg_rou	sac_cer	1353
sac_cer|zyg_rou	zyg_rou	1345
sac_kud|sac_par	sac_kud	5104
sac_kud|sac_par	sac_par	5120
sac_kud|tet_pha	sac_kud	377
sac_kud|tet_pha	tet_pha	375
sac_kud|zyg_rou	sac_kud	1358
sac_kud|zyg_rou	zyg_rou	1355
sac_par|sac_par	sac_par	158
sac_par|tet_pha	sac_par	376
sac_par|tet_pha	tet_pha	373
sac_par|zyg_rou	sac_par	1323
sac_par|zyg_rou	zyg_rou	1319
tet_pha|zyg_rou	tet_pha	909
tet_pha|zyg_rou	zyg_rou	908

### Sheet: n=9
d=10
Species Comparison	Species	Gene Counts
kaz_afr|klu_lac	kaz_afr	255
kaz_afr|klu_lac	klu_lac	254
kaz_afr|sac_cer	kaz_afr	1067
kaz_afr|sac_cer	sac_cer	1072
kaz_afr|sac_kud	kaz_afr	1095
kaz_afr|sac_kud	sac_kud	1097
kaz_afr|sac_par	kaz_afr	1074
kaz_afr|sac_par	sac_par	1077
kaz_afr|tet_pha	kaz_afr	136
kaz_afr|tet_pha	tet_pha	135
kaz_afr|zyg_rou	kaz_afr	430
kaz_afr|zyg_rou	zyg_rou	428
klu_lac|sac_cer	klu_lac	277
klu_lac|sac_cer	sac_cer	277
klu_lac|sac_kud	klu_lac	259
klu_lac|sac_kud	sac_kud	259
klu_lac|sac_par	klu_lac	266
klu_lac|sac_par	sac_par	267
klu_lac|tet_pha	klu_lac	272
klu_lac|tet_pha	tet_pha	275
klu_lac|zyg_rou	klu_lac	1305
klu_lac|zyg_rou	zyg_rou	1308
sac_cer|sac_kud	sac_cer	5276
sac_cer|sac_kud	sac_kud	5251
sac_cer|sac_par	sac_cer	5349
sac_cer|sac_par	sac_par	5324
sac_cer|tet_pha	sac_cer	123
sac_cer|tet_pha	tet_pha	120
sac_cer|zyg_rou	sac_cer	544
sac_cer|zyg_rou	zyg_rou	545
sac_kud|sac_par	sac_kud	5179
sac_kud|sac_par	sac_par	5196
sac_kud|tet_pha	sac_kud	97
sac_kud|tet_pha	tet_pha	97
sac_kud|zyg_rou	sac_kud	571
sac_kud|zyg_rou	zyg_rou	570
sac_par|tet_pha	sac_par	103
sac_par|tet_pha	tet_pha	102
sac_par|zyg_rou	sac_par	547
sac_par|zyg_rou	zyg_rou	549
tet_pha|zyg_rou	tet_pha	436
tet_pha|zyg_rou	zyg_rou	436

### Sheet: n=10
d=10
Species Comparison	Species	Gene Counts
kaz_afr|klu_lac	kaz_afr	129
kaz_afr|klu_lac	klu_lac	129
kaz_afr|sac_cer	kaz_afr	285
kaz_afr|sac_cer	sac_cer	285
kaz_afr|sac_kud	kaz_afr	303
kaz_afr|sac_kud	sac_kud	304
kaz_afr|sac_par	kaz_afr	268
kaz_afr|sac_par	sac_par	268
kaz_afr|tet_pha	kaz_afr	52
kaz_afr|tet_pha	tet_pha	52
kaz_afr|zyg_rou	kaz_afr	100
kaz_afr|zyg_rou	zyg_rou	100
klu_lac|sac_cer	klu_lac	55
klu_lac|sac_cer	sac_cer	55
klu_lac|sac_kud	klu_lac	55
klu_lac|sac_kud	sac_kud	55
klu_lac|sac_par	klu_lac	54
klu_lac|sac_par	sac_par	54
klu_lac|tet_pha	klu_lac	89
klu_lac|tet_pha	tet_pha	89
klu_lac|zyg_rou	klu_lac	775
klu_lac|zyg_rou	zyg_rou	776
sac_cer|sac_kud	sac_cer	5209
sac_cer|sac_kud	sac_kud	5187
sac_cer|sac_par	sac_cer	5284
sac_cer|sac_par	sac_par	5264
sac_cer|tet_pha	sac_cer	22
sac_cer|tet_pha	tet_pha	21
sac_cer|zyg_rou	sac_cer	161
sac_cer|zyg_rou	zyg_rou	161
sac_kud|sac_par	sac_kud	5123
sac_kud|sac_par	sac_par	5137
sac_kud|zyg_rou	sac_kud	152
sac_kud|zyg_rou	zyg_rou	152
sac_par|tet_pha	sac_par	25
sac_par|tet_pha	tet_pha	24
sac_par|zyg_rou	sac_par	179
sac_par|zyg_rou	zyg_rou	179
tet_pha|zyg_rou	tet_pha	123
tet_pha|zyg_rou	zyg_rou	123
