## Supplementary_Tables for "A fast, general synteny detection engine": SuppTable8.xlsx

### Sheet: Sheet1
Supplementary Table 8. Pairwise species comparisons, part B.
		Stringency 1
		Species	Annotated CDS	Count of Stringency 1 Annotations	2	3	4	5	6	7	8	9	10
		S. paradoxus	6339	5454	5449	5427	5413	5466	5458	5442	5411	5321	5262
		S. kudriavzevii	6122	5328	5254	5233	5219	5209	5200	5197	5192	5249	5187
		K. africana	5912	3848	3718	3525	3292	3061	2784	2361	1793	1067	285
		T. phaffii	5994	3557	3392	3235	2916	2406	1749	994	366	120	21
		Z. rouxii	5338	3580	3417	3296	3132	2913	2540	2051	1302	542	161
		K. lactis	5430	3117	2858	2601	2334	2043	1665	1225	676	276	55
		Stringency 2
			Annotated CDS	Count of Stringency 2 Annotations	3	4	5	6	7	8	9	10
		sac_par	6339	5451	5496	5479	5447	5438	5419	5385	5294	5233
		sac_kud	6122	5331	5247	5219	5195	5191	5186	5175	5226	5178
		kaz_afr	5912	3964	3672	3400	3160	2908	2471	1934	1169	366
		tet_pha	5994	3701	3384	3130	2544	1853	1109	413	99	24
		zyg_rou	5338	3729	3455	3298	3094	2715	2120	1368	647	197
		klu_lac	5430	3266	2805	2500	2182	1812	1279	808	282	95
		Stringency 3
			Annotated CDS	Count of Stringency 3 Annotations	6	7	8	9	10
		sac_par	6339	5607	5544	5513	5493	5374	5245
		sac_kud	6122	5463	5285	5257	5235	5290	5177
		kaz_afr	5912	4831	3645	3209	2651	1820	760
		tet_pha	5994	4720	2826	1724	785	216	32
		zyg_rou	5338	4548	3286	2567	1685	764	188
		klu_lac	5430	4333	2457	1679	962	359	96
